# SIBR-Cas enables host-independent and universal CRISPR genome engineering in bacteria

**DOI:** 10.1101/2021.04.26.441145

**Authors:** Constantinos Patinios, Sjoerd C.A. Creutzburg, Adini Q. Arifah, Belén A. Pérez, Colin J. Ingham, Servé W.M. Kengen, John van der Oost, Raymond H.J. Staals

## Abstract

CRISPR-Cas is a powerful tool for genome editing in bacteria. However, its efficacy is dependent on host factors (such as DNA repair pathways) and/or exogenous expression of recombinases. In this study, we mitigated these constraints by developing a simple and universal genome engineering tool for bacteria which we termed SIBR-Cas (Self-splicing Intron-Based Riboswitch-Cas). SIBR-Cas was generated from a mutant library of the theophylline-dependent self-splicing T4 *td* intron that allows for universal and inducible control over CRISPR-Cas counterselection. This control delays CRISPR-Cas counterselection, granting more time for the editing event (e.g., by homologous recombination) to occur. Without the use of exogenous recombinases, SIBR-Cas was successfully applied to knock-out several genes in three bacteria with poor homologous recombination systems. Compared to other genome engineering tools, SIBR-Cas is simple, tightly regulated and widely applicable for most (non-model) bacteria. Furthermore, we propose that SIBR can have a wider application as a universal gene expression and gene regulation control mechanism for any gene or RNA of interest in bacteria.
