## Supplemental Table 1 for "SIBR-Cas enables host-independent and universal CRISPR genome engineering in bacteria"

### Sheet: Sheet1
Plasmid name	Description and relevant characteristics	Reference	Plasmid map (benchling link)
pEA001 [-7W]	KanR, lacUV5p-[-7W] Intron-LacZ	This study	https://benchling.com/s/seq-b29hHw7mAwS9wCC9XjSh
pEA001 [-7M]	KanR, lacUV5p-[-7M] Intron-LacZ	This study	https://benchling.com/s/seq-b29hHw7mAwS9wCC9XjSh
pEA001 [PPP]	KanR, lacUV5p-PPP Intron-LacZ	This study	https://benchling.com/s/seq-TaewzYsGuJPgQQIUMGWK
pEA001 [PPW]	KanR, lacUV5p-PPW Intron-LacZ	This study	https://benchling.com/s/seq-EOkis573cMPYC19kMe1K
pEA001 [PPM]	KanR, lacUV5p-PPM Intron-LacZ	This study	https://benchling.com/s/seq-WoEO8dYbzWWEfgP4YHZ3
pEA001 [PWP]	KanR, lacUV5p-PWP Intron-LacZ	This study	https://benchling.com/s/seq-v5xeWzkey7xqyDVz049D
pEA001 [PWW]	KanR, lacUV5p-PWW Intron-LacZ	This study	https://benchling.com/s/seq-fyuHmtagQ1frgrXSHLTI
pEA001 [PWM]	KanR, lacUV5p-PWM Intron-LacZ	This study	https://benchling.com/s/seq-FCyiOnKpcH9rjLCkPBuQ
pEA001 [PMP]	KanR, lacUV5p-PMP Intron-LacZ	This study	https://benchling.com/s/seq-lTxfhMjjvaKJqg160zNT
pEA001 [PMW]	KanR, lacUV5p-PMW Intron-LacZ	This study	https://benchling.com/s/seq-JPwy5FGBvEskE2GVbv7P
pEA001 [PMM]	KanR, lacUV5p-PMM Intron-LacZ	This study	https://benchling.com/s/seq-x3TLoIbNNgfV2YQilNRY
pEA001 [MPP]	KanR, lacUV5p-MPP Intron-LacZ	This study	https://benchling.com/s/seq-0XyIkf8SqsFB5t8M1R17
pEA001 [MPW]	KanR, lacUV5p-MPW Intron-LacZ	This study	https://benchling.com/s/seq-6WHDElHCNkgJwg9QMgko
pEA001 [MPM]	KanR, lacUV5p-MPM Intron-LacZ	This study	https://benchling.com/s/seq-8Pv9l5IdfQDM4uE9mEsk
pEA001 [MPW]	KanR, lacUV5p-MPW Intron-LacZ	This study	https://benchling.com/s/seq-6WHDElHCNkgJwg9QMgko
pEA001 [MWW]	KanR, lacUV5p-MWW Intron-LacZ	This study	https://benchling.com/s/seq-o5RmITaeke7KfC26ucN2
pEA001 [MWM]	KanR, lacUV5p-MWM Intron-LacZ	This study	https://benchling.com/s/seq-LXTAIKbOkh0LkUtwS6jN
pEA001 [MMP]	KanR, lacUV5p-MMP Intron-LacZ	This study	https://benchling.com/s/seq-5tcNZAVJGT4y9edfAQ45
pEA001 [MMW]	KanR, lacUV5p-MMW Intron-LacZ	This study	https://benchling.com/s/seq-ZA7JveYYuPSFZYHL6RI4
pEA001 [MMM]	KanR, lacUV5p-MMM Intron-LacZ	This study	https://benchling.com/s/seq-eTGayMzfAzP8rWzB6bGF
pEA001 [296P]	KanR, lacUV5p-[+296P] Intron-LacZ	This study	https://benchling.com/s/seq-r1rCLMW5YYzhYZQMnFu0
pEA001 [296W]	KanR, lacUV5p-[+296W] Intron-LacZ	This study	https://benchling.com/s/seq-7WTrwg0RE4wBvLycHil7
E. coli
pSIBR001	KanR, lacUV5p-Int1-FnCas12a-B1002t, lacUV5p-NT spacer-B1002t	This study	https://benchling.com/s/seq-6nB5lmpoZV4I4MGsFa08
pSIBR002	KanR, lacUV5p-Int2-FnCas12a-B1002t, lacUV5p-NT spacer-B1002t	This study	https://benchling.com/s/seq-HqcsmCgFky18So0ILu4H
pSIBR003	KanR, lacUV5p-Int3-FnCas12a-B1002t, lacUV5p-NT spacer-B1002t	This study	https://benchling.com/s/seq-ITK2KqCHUltu7RRdTM7z
pSIBR004	KanR, lacUV5p-Int4-FnCas12a-B1002t, lacUV5p-NT spacer-B1002t	This study	https://benchling.com/s/seq-ynlTp7uQfMXeA3ozptCF
pSIBR005	KanR, lacUV5p-WT FnCas12a-B1002t, lacUV5p-NT spacer-B1002t	This study	https://benchling.com/s/seq-oMUyGhlUeozuKBZAw4jc
pSIBR006	KanR, lacUV5p-Int1-FnCas12a-B1002t, lacUV5p-NT spacer-B1002t, 500 bp homologous arms for LacZ	This study	https://benchling.com/s/seq-KfOvLlHpPQ3Nc3Letvi2
pSIBR007	KanR, lacUV5p-Int2-FnCas12a-B1002t, lacUV5p-NT spacer-B1002t, 500 bp homologous arms for LacZ	This study	https://benchling.com/s/seq-A9yxFE6tM147TxLnuBp5
pSIBR008	KanR, lacUV5p-Int3-FnCas12a-B1002t, lacUV5p-NT spacer-B1002t, 500 bp homologous arms for LacZ	This study	https://benchling.com/s/seq-GsV7JDjZCptXs74ru8KP
pSIBR009	KanR, lacUV5p-Int4-FnCas12a-B1002t, lacUV5p-NT spacer-B1002t, 500 bp homologous arms for LacZ	This study	https://benchling.com/s/seq-bOnvk6U3KpdodrtOdwqa
pSIBR010	KanR, lacUV5p-WT FnCas12a-B1002t, lacUV5p-NT spacer-B1002t, 500 bp homologous arms for LacZ	This study	https://benchling.com/s/seq-UfbGPfRlByNQMPfIRQgf
pSIBR011	KanR, lacUV5p-Int1-FnCas12a-B1002t, lacUV5p-LacZ spacer-B1002t	This study	https://benchling.com/s/seq-uiQtuVeqvz5zjF7z0ny3
pSIBR012	KanR, lacUV5p-Int2-FnCas12a-B1002t, lacUV5p-LacZ spacer-B1002t	This study	https://benchling.com/s/seq-JQKbacCnlyWpi8euHvrn
pSIBR013	KanR, lacUV5p-Int3-FnCas12a-B1002t, lacUV5p-LacZ spacer-B1002t	This study	https://benchling.com/s/seq-ylKKtgjKF6DlFbcDwHCQ
pSIBR014	KanR, lacUV5p-Int4-FnCas12a-B1002t, lacUV5p-LacZ spacer-B1002t	This study	https://benchling.com/s/seq-fkln1V3COjxwQkzR99Tn
pSIBR015	KanR, lacUV5p-WT FnCas12a-B1002t, lacUV5p-LacZ spacer-B1002t	This study	https://benchling.com/s/seq-uT1YvCJDtZK0T3ZV9TSZ
pSIBR016	KanR, lacUV5p-Int1-FnCas12a-B1002t, lacUV5p-LacZ spacer-B1002t, 500 bp homologous arms for LacZ	This study	https://benchling.com/s/seq-2zEd9FIQA0I1iAMMtng9
pSIBR017	KanR, lacUV5p-Int2-FnCas12a-B1002t, lacUV5p-LacZ spacer-B1002t, 500 bp homologous arms for LacZ	This study	https://benchling.com/s/seq-7KxCoxBOjFf1l5JKPY0V
pSIBR018	KanR, lacUV5p-Int3-FnCas12a-B1002t, lacUV5p-LacZ spacer-B1002t, 500 bp homologous arms for LacZ	This study	https://benchling.com/s/seq-uyyUS1G1D8LGq0CXwdlO
pSIBR019	KanR, lacUV5p-Int4-FnCas12a-B1002t, lacUV5p-LacZ spacer-B1002t, 500 bp homologous arms for LacZ	This study	https://benchling.com/s/seq-fAPkx41fFWhXfMxP33Bp
pSIBR020	KanR, lacUV5p-WT FnCas12a-B1002t, lacUV5p-LacZ spacer-B1002t, 500 bp homologous arms for LacZ	This study	https://benchling.com/s/seq-HL3kNsN2thXzkaSbBCuY
P. putida
pSIBR021	KanR, lacUV5p-Int1-FnCas12a-B1002t, lacUV5p-NT spacer-B1002t, 500 bp homologous arms for EndA	This study	https://benchling.com/s/seq-SxuPs17CAlx8DACfcRHC
pSIBR022	KanR, lacUV5p-Int2-FnCas12a-B1002t, lacUV5p-NT spacer-B1002t, 500 bp homologous arms for EndA	This study	https://benchling.com/s/seq-3q2GgUwX70pVGd86YoZz
pSIBR023	KanR, lacUV5p-Int3-FnCas12a-B1002t, lacUV5p-NT spacer-B1002t, 500 bp homologous arms for EndA	This study	https://benchling.com/s/seq-BWRXhXnYy2XmfKUuFNnW
pSIBR024	KanR, lacUV5p-Int4-FnCas12a-B1002t, lacUV5p-NT spacer-B1002t, 500 bp homologous arms for EndA	This study	https://benchling.com/s/seq-XZnDqxP8dQWu5CSMU41k
pSIBR025	KanR, lacUV5p-WT FnCas12a-B1002t, lacUV5p-NT spacer-B1002t, 500 bp homologous arms for EndA	This study	https://benchling.com/s/seq-IYm1KhIuepDFo3EWjPlR
pSIBR026	KanR, lacUV5p-Int1-FnCas12a-B1002t, lacUV5p-EndA spacer-B1002t	This study	https://benchling.com/s/seq-dgVlJzUOcRjjp42yGGb1
pSIBR027	KanR, lacUV5p-Int2-FnCas12a-B1002t, lacUV5p-EndA spacer-B1002t	This study	https://benchling.com/s/seq-WQU6RFH5WcTmIlg3b5hF
pSIBR028	KanR, lacUV5p-Int3-FnCas12a-B1002t, lacUV5p-EndA spacer-B1002t	This study	https://benchling.com/s/seq-ESDD9SEYlnV9PEXrds52
pSIBR029	KanR, lacUV5p-Int4-FnCas12a-B1002t, lacUV5p-EndA spacer-B1002t	This study	https://benchling.com/s/seq-NaPP64FzauzJVp63HOJz
pSIBR030	KanR, lacUV5p-WT FnCas12a-B1002t, lacUV5p-EndA spacer-B1002t	This study	https://benchling.com/s/seq-u2ZsyKxbD4tPqMorvQnJ
pSIBR031	KanR, lacUV5p-Int1-FnCas12a-B1002t, lacUV5p-EndA spacer-B1002t, 500 bp homologous arms for EndA	This study	https://benchling.com/s/seq-bx2nsbDh3fepPVsTN2iY
pSIBR032	KanR, lacUV5p-Int2-FnCas12a-B1002t, lacUV5p-EndA spacer-B1002t, 500 bp homologous arms for EndA	This study	https://benchling.com/s/seq-CdpX42lFfRmfEdZJ9oUG
pSIBR033	KanR, lacUV5p-Int3-FnCas12a-B1002t, lacUV5p-EndA spacer-B1002t, 500 bp homologous arms for EndA	This study	https://benchling.com/s/seq-9R6r5e6hNU6dBaj3EsiT
pSIBR034	KanR, lacUV5p-Int4-FnCas12a-B1002t, lacUV5p-EndA spacer-B1002t, 500 bp homologous arms for EndA	This study	https://benchling.com/s/seq-vfPXGovDiFmGAsHEBT4n
pSIBR035	KanR, lacUV5p-WT FnCas12a-B1002t, lacUV5p-EndA spacer-B1002t, 500 bp homologous arms for EndA	This study	https://benchling.com/s/seq-YRxyMOOAVlX5leF9nxBX
pSIBR036	KanR, lacUV5p-Int1-FnCas12a-B1002t, lacUV5p-NT-B1002t, 500 bp homologous arms for FlgM	This study	https://benchling.com/s/seq-gDxNAZRAqfBfgvEKvtlS
pSIBR037	KanR, lacUV5p-Int2-FnCas12a-B1002t, lacUV5p-NT-B1002t, 500 bp homologous arms for FlgM	This study	https://benchling.com/s/seq-x4ZSBS8StDdzT1yEifmA
pSIBR038	KanR, lacUV5p-Int3-FnCas12a-B1002t, lacUV5p-NT-B1002t, 500 bp homologous arms for FlgM	This study	https://benchling.com/s/seq-JsWtfIN7RWaeK1EqyCv9
pSIBR039	KanR, lacUV5p-Int4-FnCas12a-B1002t, lacUV5p-NT-B1002t, 500 bp homologous arms for FlgM	This study	https://benchling.com/s/seq-xeIvlLM9aFbrFN5JGAGs
pSIBR040	KanR, lacUV5p-WT FnCas12a-B1002t, lacUV5p-NT-B1002t, 500 bp homologous arms for FlgM	This study	https://benchling.com/s/seq-6knJB0dffuipQURdFxqW
pSIBR041	KanR, lacUV5p-Int1-FnCas12a-B1002t, lacUV5p-FlgM spacer-B1002t, 500 bp homologous arms for FlgM	This study	https://benchling.com/s/seq-Wb4iXW1NIk2iKe2vPhTL
pSIBR042	KanR, lacUV5p-Int2-FnCas12a-B1002t, lacUV5p-FlgM spacer-B1002t, 500 bp homologous arms for FlgM	This study	https://benchling.com/s/seq-yKGbB2QsknL1JcFwahSF
pSIBR043	KanR, lacUV5p-Int3-FnCas12a-B1002t, lacUV5p-FlgM spacer-B1002t, 500 bp homologous arms for FlgM	This study	https://benchling.com/s/seq-50Urz54c5xTwjw316Nes
pSIBR044	KanR, lacUV5p-Int4-FnCas12a-B1002t, lacUV5p-FlgM spacer-B1002t, 500 bp homologous arms for FlgM	This study	https://benchling.com/s/seq-qByXhAStnuawws86f6Ou
pSIBR045	KanR, lacUV5p-WT FnCas12a-B1002t, lacUV5p-FlgM spacer-B1002t, 500 bp homologous arms for FlgM	This study	https://benchling.com/s/seq-P8mK0lPbLhXKnuyQsToC
Flavobacterium IR1
pSpyCas9Fb_NT	AmpR (E. coli), ErmR (Flavobacterium), ompAp-SpyCas9, Hup-ransom spacer sgRNA-ompAt	Carrión et al. (2019)	https://benchling.com/s/seq-iBmrky1QUKQRxSTF4aIx
pSIBR045	SpecR (E. coli), ErmR (Flavobacterium), ompAp-Int1 FnCas12a-mapt, Hup-NT spacer-ompAt	This study	https://benchling.com/s/seq-tryMFuIMBcQowzpUhUox
pSIBR046	SpecR (E. coli), ErmR (Flavobacterium), ompAp-Int2 FnCas12a-mapt, Hup-NT spacer-ompAt	This study	https://benchling.com/s/seq-fuYCpx2KmNQbSW3ruCvt
pSIBR047	SpecR (E. coli), ErmR (Flavobacterium), ompAp-Int3 FnCas12a-mapt, Hup-NT spacer-ompAt	This study	https://benchling.com/s/seq-34dQ4N74oKkn6jYkSxoh
pSIBR048	SpecR (E. coli), ErmR (Flavobacterium), ompAp-Int4 FnCas12a-mapt, Hup-NT spacer-ompAt	This study	https://benchling.com/s/seq-SnpUmWz3Tb6iEiB1sKcZ
pSIBR049	SpecR (E. coli), ErmR (Flavobacterium), ompAp-WT FnCas12a-mapt, Hup-NT spacer-ompAt	This study	https://benchling.com/s/seq-w5aqQtyTT8YnsNFvnLBf
pSIBR050	SpecR (E. coli), ErmR (Flavobacterium), ompAp-Int1 FnCas12a-mapt, Hup-NT spacer-ompAt, 1500 bp homologous arms for SprF	This study	https://benchling.com/s/seq-dZi1phxSOvgSfNPC0xVI
pSIBR051	SpecR (E. coli), ErmR (Flavobacterium), ompAp-Int2 FnCas12a-mapt, Hup-NT spacer-ompAt, 1500 bp homologous arms for SprF	This study	https://benchling.com/s/seq-IWXgaNozjrxheoaH3GsO
pSIBR052	SpecR (E. coli), ErmR (Flavobacterium), ompAp-Int3 FnCas12a-mapt, Hup-NT spacer-ompAt, 1500 bp homologous arms for SprF	This study	https://benchling.com/s/seq-iOJXCZaLpoLePAGEWyRj
pSIBR053	SpecR (E. coli), ErmR (Flavobacterium), ompAp-Int4 FnCas12a-mapt, Hup-NT spacer-ompAt, 1500 bp homologous arms for SprF	This study	https://benchling.com/s/seq-e67DTZnqKUWgHReK5w9i
pSIBR054	SpecR (E. coli), ErmR (Flavobacterium), ompAp-WT FnCas12a-mapt, Hup-NT spacer-ompAt, 1500 bp homologous arms for SprF	This study	https://benchling.com/s/seq-Ef4po4YgCN3MoTmjNk5Z
pSIBR055	SpecR (E. coli), ErmR (Flavobacterium), ompAp-Int1 FnCas12a-mapt, Hup-SprF spacer-ompAt, 1500 bp homologous arms for SprF	This study	https://benchling.com/s/seq-WkoYYG87CQOlaLzXNI4o
pSIBR056	SpecR (E. coli), ErmR (Flavobacterium), ompAp-Int2 FnCas12a-mapt, Hup-SprF spacer-ompAt, 1500 bp homologous arms for SprF	This study	https://benchling.com/s/seq-Fu0ho5T6eUO2GZOmiu0Z
pSIBR057	SpecR (E. coli), ErmR (Flavobacterium), ompAp-Int3 FnCas12a-mapt, Hup-SprF spacer-ompAt, 1500 bp homologous arms for SprF	This study	https://benchling.com/s/seq-RljMtyXgvb1x2BflEyaX
pSIBR058	SpecR (E. coli), ErmR (Flavobacterium), ompAp-Int4 FnCas12a-mapt, Hup-SprF spacer-ompAt, 1500 bp homologous arms for SprF	This study	https://benchling.com/s/seq-6Ma0owMHNGMER9Goxp39
pSIBR059	SpecR (E. coli), ErmR (Flavobacterium), ompAp-WT FnCas12a-mapt, Hup-SprF spacer-ompAt, 1500 bp homologous arms for SprF	This study	https://benchling.com/s/seq-xCL5zkoGDjmQqJ4zMpHm
pSIBR060	SpecR (E. coli), ErmR (Flavobacterium), ompAp-Int1 FnCas12a-mapt, Hup-NT spacer-ompAt, 1500 bp homologous arms for GldJ	This study	https://benchling.com/s/seq-chB8po62TOoKZWxUDUba
pSIBR061	SpecR (E. coli), ErmR (Flavobacterium), ompAp-Int2 FnCas12a-mapt, Hup-NT spacer-ompAt, 1500 bp homologous arms for GldJ	This study	https://benchling.com/s/seq-3YTUB840ckExcZGvba39
pSIBR062	SpecR (E. coli), ErmR (Flavobacterium), ompAp-Int3 FnCas12a-mapt, Hup-NT spacer-ompAt, 1500 bp homologous arms for GldJ	This study	https://benchling.com/s/seq-xchTm7PHiocBjwZ9SFMp
pSIBR063	SpecR (E. coli), ErmR (Flavobacterium), ompAp-Int4 FnCas12a-mapt, Hup-NT spacer-ompAt, 1500 bp homologous arms for GldJ	This study	https://benchling.com/s/seq-mBvNACYHsDYyDCxoRYiH
pSIBR064	SpecR (E. coli), ErmR (Flavobacterium), ompAp-WT FnCas12a-mapt, Hup-NT spacer-ompAt, 1500 bp homologous arms for GldJ	This study	https://benchling.com/s/seq-xUQNzfObQqryscOUPDRE
pSIBR065	SpecR (E. coli), ErmR (Flavobacterium), ompAp-Int1 FnCas12a-mapt, Hup-GldJ spacer-ompAt, 1500 bp homologous arms for GldJ	This study	https://benchling.com/s/seq-NzQNSVzLjYTyhEV2ZyR2
pSIBR066	SpecR (E. coli), ErmR (Flavobacterium), ompAp-Int2 FnCas12a-mapt, Hup-GldJ spacer-ompAt, 1500 bp homologous arms for GldJ	This study	https://benchling.com/s/seq-U85vC5BwueDjpfqOL2oE
pSIBR067	SpecR (E. coli), ErmR (Flavobacterium), ompAp-Int3 FnCas12a-mapt, Hup-GldJ spacer-ompAt, 1500 bp homologous arms for GldJ	This study	https://benchling.com/s/seq-HNAiHbFECkxxe3t9PdWk
pSIBR068	SpecR (E. coli), ErmR (Flavobacterium), ompAp-Int4 FnCas12a-mapt, Hup-GldJ spacer-ompAt, 1500 bp homologous arms for GldJ	This study	https://benchling.com/s/seq-WZi2dhVTrALGUiDMmIjs
pSIBR069	SpecR (E. coli), ErmR (Flavobacterium), ompAp-WT FnCas12a-mapt, Hup-GldJ spacer-ompAt, 1500 bp homologous arms for GldJ	This study	https://benchling.com/s/seq-TQHsQtPuiTAqZp0P2XwE
