## Supplemental Table 2 for "SIBR-Cas enables host-independent and universal CRISPR genome engineering in bacteria"

### Sheet: Sheet1
Oligo ID	Sequence (5'to 3')	Description
BG22591	CGGCGAGGATGAGTGCACAG	cPCR for LacZ KO in E. coli, forward
BG22592	GGGAAGGCGACTGGAGTGCC	cPCR for LacZ KO in E. coli, reverse
BG21027	CGAAGTGATGGCCAAGCTGGG	cPCR for EndA KO in P. putida, forward
BG21028	CTGGCGATGGTAGCGATGACC	cPCR for EndA KO in P. putida, reverse
BG21663	CGTGGACGGTATTCGTGCCG	cPCR for FlgM KO in P. putida, forward
BG21664	GGTTGCGGGGCATCGGATTC	cPCR for FlgM KO in P. putida, reverse
BG18323	AATAGACGCTTTAGAGCTAC	cPCR for SprF KO in Flavobacterium IR1, forward
BG18324	CTTAGGGCAATAATTAGTGC	cPCR for SprF KO in Flavobacterium IR1, reverse
BG22050	ACAATTCCTGTGTTCGAGGC	cPCR for GldJ KO in Flavobacterium IR1, forward
BG22051	CACAGACAAAAGCTGGAAGG	cPCR for GldJ KO in Flavobacterium IR1, reverse
BG20154	AGAAGACATAGATCAACGTCGTGACTGGGAAAAGTCTATGTCTTCA	LacZ spacer insertion through Golden Gate, forward
BG20155	TGAAGACATAGACTTTTCCCAGTCACGACGTTGATCTATGTCTTCT	LacZ spacer insertion through Golden Gate, reverse
BG20271	AGAAGACATAGATGGCTGGCTACCAGAACAACGGTCTATGTCTTCA	EndA spacer insertion through Golden Gate, forward
BG20272	TGAAGACATAGACCGTTGTTCTGGTAGCCAGCCATCTATGTCTTCT	EndA spacer insertion through Golden Gate, reverse
BG21614	AGAAGACATAGATATTTCGAAGCCCAGCGCTGAGTCTATGTCTTCA	FlgM spacer insertion through Golden Gate, forward
BG21615	TGAAGACATAGACTCAGCGCTGGGCTTCGAAATATCTATGTCTTCT	FlgM spacer insertion through Golden Gate, reverse
BG17871	AGGTCTCATAGATGATATTCTTACCAGGTTATGGTCTAAGAGACCA	SprF spacer insertion through Golden Gate, forward
BG17872	TGGTCTCTTAGACCATAACCTGGTAAGAATATCATCTATGAGACCT	SprF spacer insertion through Golden Gate, reverse
BG22036	AGGTCTCATAGATCCCATAGTAAACGTACCTCCGTCTAAGAGACCA	GldJ spacer insertion through Golden Gate, forward
BG22037	TGGTCTCTTAGACGGAGGTACGTTTACTATGGGATCTATGAGACCT	GldJ spacer insertion through Golden Gate, reverse
BG20140	AGCTGTTTCCTGTGTGAAAT	Upstream homology arm for LacZ, forward
BG20644	TAACGCTGCCGCGCCGGTAAGGCATCGTTCCCACTGCGAT	Upstream homology arm for LacZ, reverse
BG20643	TTAATTGGACCGCGGTCCGACCAACACAGCCAAACATCCG	Downstream homology arm for LacZ, forward
BG20139	ATTTCACACAGGAAACAGCTTAATAACCGGGCAGGCCATG	Downstream homology arm for LacZ, reverse
BG20266	CGTCTCAGCGCAGTCAATCTTCCTTCG	Upstream homology arm for EndA, forward
BG20267	CGTCTCAGTAGAGCAAAGAGCTGCAGCGGAT	Upstream homology arm for EndA, reverse
BG20264	CGTCTCATCCGAACCAGTAAAAGTGGCGCCG	Downstream homology arm for EndA, forward
BG20265	CGTCTCAGCGCTCCTCAGGCCAGCGTTTGTA	Downstream homology arm for EndA, reverse
BG21610	CGTCTCATCCGGACTTTTCCGCGACGTGGTG	Upstream homology arm for FlgM, forward
BG21611	CGTCTCAACGGGATCAGAAACCTCTGGGTATTTGG	Upstream homology arm for FlgM, reverse
BG21612	CGTCTCACCGTACGGCGCGCTGACTTC	Downstream homology arm for FlgM, forward
BG21613	CGTCTCAGTAGCGACACACGCAAGTAACGGC	Downstream homology arm for FlgM, reverse
BG17933	CCTCGAGATCTCCATGGACGCAACTAGACGTTACCAATGC	Upstream homology arm for SprF, forward
BG17934	CTTAAATGATCCTATTTTTCGTTGGGGCAATCAATTGTTATC	Upstream homology arm for SprF, reverse
BG17935	ACGAAAAATAGGATCATTTAAG	Downstream homology arm for SprF, forward
BG17936	CCTCTAGAGTCGACGTCACGGTAATTTAGTCCAAAATGGC	Downstream homology arm for SprF, reverse
BG21734	AGTTGGGGCCTCGAGATCTCCATGGACGGAACTTAAATTGCTTCCCGG	Upstream homology arm for GldJ, forward
BG21735	TGTTACAATTAAATATATTGACTCATTCTTAGGTGATAAATTTAGG	Upstream homology arm for GldJ, reverse
BG21736	CAATATATTTAATTGTAACAAAAGCCC	Downstream homology arm for GldJ, forward
BG21737	CCGGGGATCCTCTAGAGTCGACGTCACGCCTCGTGAACTGGATTTATC	Downstream homology arm for GldJ, reverse
BG5039	GATCTTAAGGATGTTTTgttgGGTTAATTGAGGCCTGAGTATAAGGTG	Forward primer to construct pEA001 [-7M]
BG5040	TGActgcagAATATTAAACGGTAGCATTATGTTCAGATAAGGTCG	Reverse primer to construct WT 3' exonic flanking region of pEA001 series
BG5206	GATCTTAAGGATGTTTTctcaGGTTAATTGAGGCCTGAGTATAAGGTG	Forward primer to construct pEA001 [PPP]
BG5207	GATCTTAAGGATGTTTTctcgGGTTAATTGAGGCCTGAGTATAAGGTG	Forward primer to construct pEA001 [PPW]
BG5208	GATCTTAAGGATGTTTTctctGGTTAATTGAGGCCTGAGTATAAGGTG	Forward primer to construct pEA001 [PPM]
BG5209	GATCTTAAGGATGTTTTcttaGGTTAATTGAGGCCTGAGTATAAGGTG	Forward primer to construct pEA001 [PWP]
BG5210	GATCTTAAGGATGTTTTcttgGGTTAATTGAGGCCTGAGTATAAGGTG	Forward primer to construct pEA001 [PWW]
BG5211	GATCTTAAGGATGTTTTctttGGTTAATTGAGGCCTGAGTATAAGGTG	Forward primer to construct pEA001 [PWM]
BG5212	GATCTTAAGGATGTTTTctgaGGTTAATTGAGGCCTGAGTATAAGGTG	Forward primer to construct pEA001 [PMP]
BG5213	GATCTTAAGGATGTTTTctggGGTTAATTGAGGCCTGAGTATAAGGTG	Forward primer to construct pEA001 [PMW]
BG5214	GATCTTAAGGATGTTTTctgtGGTTAATTGAGGCCTGAGTATAAGGTG	Forward primer to construct pEA001 [PMM]
BG5215	GATCTTAAGGATGTTTTcccaGGTTAATTGAGGCCTGAGTATAAGGTG	Forward primer to construct pEA001 [MPP]
BG5216	GATCTTAAGGATGTTTTcccgGGTTAATTGAGGCCTGAGTATAAGGTG	Forward primer to construct pEA001 [MPW]
BG5217	GATCTTAAGGATGTTTTccctGGTTAATTGAGGCCTGAGTATAAGGTG	Forward primer to construct pEA001 [MPM]
BG5218	GATCTTAAGGATGTTTTcctaGGTTAATTGAGGCCTGAGTATAAGGTG	Forward primer to construct pEA001 [MPW]
BG5219	GATCTTAAGGATGTTTTcctgGGTTAATTGAGGCCTGAGTATAAGGTG	Forward primer to construct pEA001 [MWW]
BG5220	GATCTTAAGGATGTTTTccttGGTTAATTGAGGCCTGAGTATAAGGTG	Forward primer to construct pEA001 [MWM]
BG5221	GATCTTAAGGATGTTTTccgaGGTTAATTGAGGCCTGAGTATAAGGTG	Forward primer to construct pEA001 [MMP]
BG5222	GATCTTAAGGATGTTTTccggGGTTAATTGAGGCCTGAGTATAAGGTG	Forward primer to construct pEA001 [MMW]
BG5223	GATCTTAAGGATGTTTTccgtGGTTAATTGAGGCCTGAGTATAAGGTG	Forward primer to construct pEA001 [MMM]
BG5304	GATCTTAAGGATGTTCTtttgGGTTAATTGAGGCCTGAGTATAAGGTG	Forward primer to construct pEA001 [-7W]
BG5305	TGActgcagAATATTAAACGGgAGCATTATGTTCAGATAAGGTCG	Reverse primer to construct pEA001 [296P]
BG5306	TGActgcagAATATTAAACGGaAGCATTATGTTCAGATAAGGTCG	Reverse primer to construct pEA001 [296W]
